# CRISPR-enhanced assessment of variants of unknown significance nominates oncology therapeutic targets and drug repositioning opportunities

**DOI:** 10.64898/2026.01.20.700565

**Authors:** Aurora Savino, Athanasios Oikonomou, Francesca Perrone, Riccardo R De Lucia, Letizia De Pietri, Yousra Belattar, Luke Brown, Miguel L. Grau, Katrina McCarten, Hanna Najgebauer, Umberto Perron, Luca Azzolin, Alexandra Livanova, Paolo Cremaschi, Nuria Lopez-Bigas, Andrea Sottoriva, Matthew A. Coelho, Francesco Iorio

**Affiliations:** Computational Biology Research Centre, Human Technopole, Milan, Italy; Wellcome Sanger Institute, Wellcome Genome Campus, Hinxton, Cambridge, UK; Institute for Research in Biomedicine (IRB Barcelona), The Barcelona Institute of Science and Technology, Barcelona, 08028, Spain; Open Targets, Wellcome Genome Campus, Hinxton, Cambridge, UK; European Molecular Biology Laboratory, European Bioinformatics Institute, Wellcome Genome Campus, Cambridge, UK; Centro de Investigación Biomédica en Red en Cáncer (CIBERONC), Instituto de Salud Carlos III, Madrid, 28029, Spain; Department of Medicine and Life Sciences, Universitat Pompeu Fabra, Barcelona, 08003, Spain; Institució Catalana de Recerca i Estudis Avançats (ICREA), Barcelona, 08010, Spain

## Abstract

Interpreting infrequent somatic variants remains a challenge in cancer genomics. We developed CRISPR-VUS, a framework that uses public Cancer Dependency Map data to identify Dependency-Associated Mutations (DAMs) - variants linked to increased host-gene dependency - with resolution extending to singleton events. Analysis of 977 cell lines across 36 cancer types identified 2,376 DAMs in 1,383 genes, including 1,260 not established as cancer drivers. DAM-bearing genes converge on oncogenic networks, while recurrence in histology-matched tumours, functional-impact predictions, tractability and pharmacological associations enable systematic prioritisation. Prime editing showed that the prioritised NSCLC-specific RTN4IP1-A80T DAM conferred a significant competitive growth advantage in a lung epithelial model, nominating a candidate driver allele. Exploratory pharmacological testing showed a greater maximal response to istaroxime in ATP1B3-I189M-bearing than in ATP1B3-wild-type cells. CRISPR-VUS combines dependency-based rare-variant discovery with evidence-guided prioritisation to nominate candidate drivers, therapeutic targets and drug-repositioning hypotheses. Interactive results are available at https://vus-portal.fht.org/.
