## Supplementary Table 7 for "CRISPR-enhanced assessment of variants of unknown significance nominates oncology therapeutic targets and drug repositioning opportunities"

### Sheet: Headers legend
Sheets legend
pegRNAs	List of pegRNAs used to validate selected DAMs in the AT2 prime-edited cell line.
Primers	Primers used to amplify the endogenous RTN4IP1 p.A80T target site to confirm editing efficiency.
Competition Assay	Raw and processed data from the competition assay used to compare the relative fitness and growth of competing cell populations over time.
Dose response rawdata	Raw CellTiter-Glo assay data used to generate dose–response curves for RKO and HCT15 cells treated with istaroxime
GRmetrics outputs statistics	Data and statistical outputs from the GRmetrics R package used to calculate IC50, AUC, and Emax values for istaroxime-treated RKO and HCT15 cells.
"pegRNAs" sheet headers legend
Gene	Name of the target gene
mutation	Target mutation, reported as an amino acid substitution
id	pegRNA identifier assigned by the design tool (PRIDICT)
Guide	Sequence of the guide region only
pegRNA sequence	Full pegRNA sequence, including the guide, scaffold, and 3′ extension
PAM edit	Indicates whether the designed pegRNA introduces a PAM-disrupting edit
notes	Indicates the positive- and negative-control pegRNAs used in the experiment
sanger seq	Sanger sequencing result used to determine whether the pegRNA introduced the intended edit
"Primers" sheet headers legend
Target gene	Name of the target gene with the mutation
Forward	Forward sequence
Reverse	Reverse sequence
"Competition Assay" sheet headers legend
Editing Condition	Target gene and amino acid substitution
Experiment_1	Raw data from the first biological experiment, including three technical replicates
Exp1 mean	Mean of three technical replicates in Experiment 1
Experiment_2	Raw data from the second biological experiment, including three technical replicates
Exp2 mean	Mean of three technical replicates in Experiment 2
Experiment_3	Raw data from the third biological experiment, including three technical replicates
Exp3 mean	Mean of three technical replicates in Experiment 3
Average	Mean of the three biological experiment
sem	Standard error of the mean calculated across the three biological experiments
ANOVA F(2,4)	Repeated-measures ANOVA \(F\)-statistic, with 2 and 4 degrees of freedom
ANOVA P	Overall repeated-measures ANOVA P value
Dunnett-adjusted (P)	Comparison with the non-targeting control
"Dose response rawdata" sheet headers legend
Cell_line	Cell line used in the experiment
ExperimentID	Unique identifier assigned to the biological experiment
Timepoint	Timepoint at which the measurement was acquired
Drug	Drug used in the experiments
Concentration (µM)	Concentration (in μM) of the administered drug
log10_concentration	log10 concentration of the administered drug
Intensity	Raw luminescence intensity measured for the corresponding condition
AVRG_Blank_Intensity	Mean luminescence signal measured from blank (cell free wells)
cell_count	Blank-subtracted luminescence intensity
cell_count_ctrl	Mean luminescence signal from the corresponding control condition (DMSO)
rel_cell_count	Control-normalised inhibition fraction (cell count/cell count control)
"GRmetrics outputs statistics" sheet headers legend
Cell_line	Cell line used in the experiment
ExperimentID	Unique identifier assigned to the biological experiment
Timepoint	Timepoint at which the measurement was acquired
Drug	Drug used in the experiments
fit_rel_cell	Indicator of whether a sigmoidal relative-cell-count dose–response fit was accepted
concentration_points	Number of drug-concentration points included in the dose–response experiment
IC50	Concentration at which fitted relative cell count equals 0.5
log10IC50	log10 concentration of the administered drug
Emax	Minimum mean relative cell count at the two highest concentrations
AUC	Area under the relative-cell-count curve within the tested concentration range
log10IC50_pval	p values extracted by one-sided paired Student's t-test on log10 IC50 values
Emax_pval	p values extracted by one-sided paired Student's t-test on Emax values
AUC_pval	p values extracted by one-sided paired Student's t-test on AUC values

### Sheet: pegRNAs
Gene	mutation	id	Guide	pegRNA sequence	PAM edit	notes	sanger seq
RTN4IP1	p.A80T	RTN4IP1p.A80T_13	GACGTCTATAGGATTTACAC	GACGTCTATAGGATTTACACGTTTAAGAGCTATGCTGGAAACAGCATAGCAAGTTTAAATAAGGCTAGTCCGTTATCAACTTGAAAAAGTGGCACCGAGTCGGTGCGTGCGTCAAAGTTCACactgcgtcaGTAAATCCTATAGACG	FALSE		no editing
RTN4IP1	p.A80T	RTN4IP1p.A80T_14	GACGTCTATAGGATTTACAC	GACGTCTATAGGATTTACACGTTTAAGAGCTATGCTGGAAACAGCATAGCAAGTTTAAATAAGGCTAGTCCGTTATCAACTTGAAAAAGTGGCACCGAGTCGGTGCGTGCGTCAAAGTTCACactgcatcaGTAAATCCTATAGACG	FALSE		no editing
RTN4IP1	p.A80T	RTN4IP1p.A80T_15	GACGTCTATAGGATTTACAC	GACGTCTATAGGATTTACACGTTTAAGAGCTATGCTGGAAACAGCATAGCAAGTTTAAATAAGGCTAGTCCGTTATCAACTTGAAAAAGTGGCACCGAGTCGGTGCGTGCAAAGTTCACactgcaAGTGTAAATCCTATAGACG	FALSE		edit
PICK3CA	p.C420R	PICK3CAp.C420R	GTTATATTTCCCCATGCCAA	GTTATATTTCCCCATGCCAAGTTTAAGAGCTATGCTGGAAACAGCATAGCAAGTTTAAATAAGGCTAGTCCGTTATCAACTTGAAAAAGTGGCACCGAGTCGGTGCTAAGGAACACcGTCCATTGGCATGGGGAAATATA	FALSE	positive control
NT_pegRNA	non-targeting	non-targeting_653_NA.to._11_10	GTCAACCGACCGTATGGTCA	GTCAACCGACCGTATGGTCAGTTTAAGAGCTATGCTGGAAACAGCATAGCAAGTTTAAATAAGGCTAGTCCGTTATCAACTTGAAAAAGTGGCACCGAGTCGGTGCATATAGCTGACCATACGGTCG	NA	negarive controls

### Sheet: Primers
Target gene	Forward	Reverse
RTN4IP1p.A80T	TTGTCAAAGTTCACGCTGCC	CTGGCCATTGCAATTTCAAAAA
RTN4IP1p.A80T_v2	CATGCACTGCGGTTTGCTT	GTAAACCAAAGAAGCGTAGTCAA

### Sheet: Competition Assay
Editing condition	Experiment_1			Exp1 Mean	Experiment_2			Exp2 Mean	Experiment_3			Exp3 Mean	Mean Across Experiments	sem	ANOVA F(2,4)	ANOVA p	Dunnet adjusted P
RTN4IP1 p.A80T2.15	138.097	135.184	132.053	135.111	129.548	134.49	133.04	132.359	137.488	135.682	149.778	140.983	136.151	2.543	14.39	0.01489	0.01162
PIK3CA p.C420R	117.508	120.498	111.308	116.438	141.508	148.762	138.867	143.046	117.818	112.218	107.434	112.49	123.991	9.59519			0.02992
Non-targeting_653	78.666	74.0877	74.0633	75.6057	84.1143	82.508	95.4205	87.3476	92.3043	99.5802	93.4744	95.1196	86.0243	5.67192

### Sheet: Dose response rawdata
Cell_line	ExperimentID	Timepoint	Drug	Concentration (µM)	log10_concentration	Intensity	AVRG_Blank_Intensity	cell_count	cell_count_ctrl	rel_cell_count
HCT15	exp1	72h	Istaroxime	100	2	1113272	7327.75	1105944	3.35566e+06	0.329576
HCT15	exp1	72h	Istaroxime	10	1	1161950	7327.75	1154622	3.35566e+06	0.344082
HCT15	exp1	72h	Istaroxime	1	0	1333198	7327.75	1325870	3.35566e+06	0.395115
HCT15	exp1	72h	Istaroxime	0.1	-1	2655315	7327.75	2647987	3.35566e+06	0.789112
HCT15	exp1	72h	Istaroxime	0.01	-2	2822550	7327.75	2815222	3.35566e+06	0.838948
HCT15	exp1	72h	Istaroxime	0.001	-3	2708356	7327.75	2701028	3.35566e+06	0.804918
HCT15	exp1	72h	Istaroxime	0.0001	-4	2693205	7327.75	2685877	3.35566e+06	0.800403
HCT15	exp1	72h	Istaroxime	1e-05	-5	2769650	7327.75	2762322	3.35566e+06	0.823184
HCT15	exp1	72h	Istaroxime	100	2	848997	7327.75	841669	3.35566e+06	0.250821
HCT15	exp1	72h	Istaroxime	10	1	781691	7327.75	774363	3.35566e+06	0.230764
HCT15	exp1	72h	Istaroxime	1	0	989566	7327.75	982238	3.35566e+06	0.292711
HCT15	exp1	72h	Istaroxime	0.1	-1	2557484	7327.75	2550156	3.35566e+06	0.759958
HCT15	exp1	72h	Istaroxime	0.01	-2	2968645	7327.75	2961317	3.35566e+06	0.882485
HCT15	exp1	72h	Istaroxime	0.001	-3	3006138	7327.75	2998810	3.35566e+06	0.893658
HCT15	exp1	72h	Istaroxime	0.0001	-4	3494136	7327.75	3486808	3.35566e+06	1
HCT15	exp1	72h	Istaroxime	1e-05	-5	2950693	7327.75	2943365	3.35566e+06	0.877136
HCT15	exp1	72h	Istaroxime	100	2	888639	7327.75	881311	3.35566e+06	0.262634
HCT15	exp1	72h	Istaroxime	10	1	967350	7327.75	960022	3.35566e+06	0.286091
HCT15	exp1	72h	Istaroxime	1	0	1104720	7327.75	1097392	3.35566e+06	0.327028
HCT15	exp1	72h	Istaroxime	0.1	-1	2648295	7327.75	2640967	3.35566e+06	0.78702
HCT15	exp1	72h	Istaroxime	0.01	-2	3233768	7327.75	3226440	3.35566e+06	0.961493
HCT15	exp1	72h	Istaroxime	0.001	-3	2283389	7327.75	2276061	3.35566e+06	0.678276
HCT15	exp1	72h	Istaroxime	0.0001	-4	3550695	7327.75	3543367	3.35566e+06	1
HCT15	exp1	72h	Istaroxime	1e-05	-5	2962188	7327.75	2954860	3.35566e+06	0.880561
HCT15	exp1	72h	Istaroxime	100	2	1007000	7327.75	999672	3.35566e+06	0.297907
HCT15	exp1	72h	Istaroxime	10	1	1075962	7327.75	1068634	3.35566e+06	0.318458
HCT15	exp1	72h	Istaroxime	1	0	1288309	7327.75	1280981	3.35566e+06	0.381738
HCT15	exp1	72h	Istaroxime	0.1	-1	2963190	7327.75	2955862	3.35566e+06	0.88086
HCT15	exp1	72h	Istaroxime	0.01	-2	3653220	7327.75	3645892	3.35566e+06	1
HCT15	exp1	72h	Istaroxime	0.001	-3	3993091	7327.75	3985763	3.35566e+06	1
HCT15	exp1	72h	Istaroxime	0.0001	-4	3101890	7327.75	3094562	3.35566e+06	0.922193
HCT15	exp1	72h	Istaroxime	1e-05	-5	4398503	7327.75	4391175	3.35566e+06	1
RKO	exp1	72h	Istaroxime	100	2	119876	6922.75	112953	3.33612e+06	0.0338576
RKO	exp1	72h	Istaroxime	10	1	95829	6922.75	88906	3.33612e+06	0.0266495
RKO	exp1	72h	Istaroxime	1	0	775276	6922.75	768353	3.33612e+06	0.230313
RKO	exp1	72h	Istaroxime	0.1	-1	3225298	6922.75	3218375	3.33612e+06	0.964707
RKO	exp1	72h	Istaroxime	0.01	-2	3243479	6922.75	3236556	3.33612e+06	0.970156
RKO	exp1	72h	Istaroxime	0.001	-3	3300645	6922.75	3293722	3.33612e+06	0.987292
RKO	exp1	72h	Istaroxime	0.0001	-4	3120536	6922.75	3113613	3.33612e+06	0.933304
RKO	exp1	72h	Istaroxime	1e-05	-5	3290805	6922.75	3283882	3.33612e+06	0.984342
RKO	exp1	72h	Istaroxime	100	2	114371	6922.75	107448	3.33612e+06	0.0322075
RKO	exp1	72h	Istaroxime	10	1	72627	6922.75	65704	3.33612e+06	0.0196947
RKO	exp1	72h	Istaroxime	1	0	606813	6922.75	599890	3.33612e+06	0.179817
RKO	exp1	72h	Istaroxime	0.1	-1	3494969	6922.75	3488046	3.33612e+06	1
RKO	exp1	72h	Istaroxime	0.01	-2	3461705	6922.75	3454782	3.33612e+06	1
RKO	exp1	72h	Istaroxime	0.001	-3	3294492	6922.75	3287569	3.33612e+06	0.985447
RKO	exp1	72h	Istaroxime	0.0001	-4	3637476	6922.75	3630553	3.33612e+06	1
RKO	exp1	72h	Istaroxime	1e-05	-5	3608146	6922.75	3601223	3.33612e+06	1
RKO	exp1	72h	Istaroxime	100	2	139600	6922.75	132677	3.33612e+06	0.0397699
RKO	exp1	72h	Istaroxime	10	1	105199	6922.75	98276	3.33612e+06	0.0294582
RKO	exp1	72h	Istaroxime	1	0	442254	6922.75	435331	3.33612e+06	0.13049
RKO	exp1	72h	Istaroxime	0.1	-1	3862575	6922.75	3855652	3.33612e+06	1
RKO	exp1	72h	Istaroxime	0.01	-2	3597922	6922.75	3590999	3.33612e+06	1
RKO	exp1	72h	Istaroxime	0.001	-3	3638897	6922.75	3631974	3.33612e+06	1
RKO	exp1	72h	Istaroxime	0.0001	-4	3466999	6922.75	3460076	3.33612e+06	1
RKO	exp1	72h	Istaroxime	1e-05	-5	3512622	6922.75	3505699	3.33612e+06	1
RKO	exp1	72h	Istaroxime	100	2	130741	6922.75	123818	3.33612e+06	0.0371144
RKO	exp1	72h	Istaroxime	10	1	95854	6922.75	88931	3.33612e+06	0.026657
RKO	exp1	72h	Istaroxime	1	0	971626	6922.75	964703	3.33612e+06	0.289169
RKO	exp1	72h	Istaroxime	0.1	-1	3916791	6922.75	3909868	3.33612e+06	1
RKO	exp1	72h	Istaroxime	0.01	-2	3856434	6922.75	3849511	3.33612e+06	1
RKO	exp1	72h	Istaroxime	0.001	-3	3572814	6922.75	3565891	3.33612e+06	1
RKO	exp1	72h	Istaroxime	0.0001	-4	3615940	6922.75	3609017	3.33612e+06	1
RKO	exp1	72h	Istaroxime	1e-05	-5	4124806	6922.75	4117883	3.33612e+06	1
HCT15	exp2	72h	Istaroxime	100	2	777310	5689.5	771620	2.4904e+06	0.309837
HCT15	exp2	72h	Istaroxime	10	1	825350	5689.5	819660	2.4904e+06	0.329127
HCT15	exp2	72h	Istaroxime	1	0	779041	5689.5	773352	2.4904e+06	0.310533
HCT15	exp2	72h	Istaroxime	0.1	-1	1814535	5689.5	1808846	2.4904e+06	0.726326
HCT15	exp2	72h	Istaroxime	0.01	-2	2101603	5689.5	2095914	2.4904e+06	0.841596
HCT15	exp2	72h	Istaroxime	0.001	-3	2951140	5689.5	2945450	2.4904e+06	1
HCT15	exp2	72h	Istaroxime	0.0001	-4	2175315	5689.5	2169626	2.4904e+06	0.871194
HCT15	exp2	72h	Istaroxime	1e-05	-5	1945484	5689.5	1939794	2.4904e+06	0.778907
HCT15	exp2	72h	Istaroxime	100	2	788339	5689.5	782650	2.4904e+06	0.314266
HCT15	exp2	72h	Istaroxime	10	1	901826	5689.5	896136	2.4904e+06	0.359836
HCT15	exp2	72h	Istaroxime	1	0	1019864	5689.5	1014174	2.4904e+06	0.407233
HCT15	exp2	72h	Istaroxime	0.1	-1	2476320	5689.5	2470630	2.4904e+06	0.99206
HCT15	exp2	72h	Istaroxime	0.01	-2	2587622	5689.5	2581932	2.4904e+06	1
HCT15	exp2	72h	Istaroxime	0.001	-3	2690461	5689.5	2684772	2.4904e+06	1
HCT15	exp2	72h	Istaroxime	0.0001	-4	2727569	5689.5	2721880	2.4904e+06	1
HCT15	exp2	72h	Istaroxime	1e-05	-5	3129951	5689.5	3124262	2.4904e+06	1
HCT15	exp2	72h	Istaroxime	100	2	744983	5689.5	739294	2.4904e+06	0.296857
HCT15	exp2	72h	Istaroxime	10	1	902564	5689.5	896874	2.4904e+06	0.360132
HCT15	exp2	72h	Istaroxime	1	0	872020	5689.5	866330	2.4904e+06	0.347867
HCT15	exp2	72h	Istaroxime	0.1	-1	2555047	5689.5	2549358	2.4904e+06	1
HCT15	exp2	72h	Istaroxime	0.01	-2	2431561	5689.5	2425872	2.4904e+06	0.974088
HCT15	exp2	72h	Istaroxime	0.001	-3	2899472	5689.5	2893782	2.4904e+06	1
HCT15	exp2	72h	Istaroxime	0.0001	-4	2422008	5689.5	2416318	2.4904e+06	0.970252
HCT15	exp2	72h	Istaroxime	1e-05	-5	2533021	5689.5	2527332	2.4904e+06	1
HCT15	exp2	72h	Istaroxime	100	2	885495	5689.5	879806	2.4904e+06	0.353278
HCT15	exp2	72h	Istaroxime	10	1	1131972	5689.5	1126282	2.4904e+06	0.452249
HCT15	exp2	72h	Istaroxime	1	0	1262627	5689.5	1256938	2.4904e+06	0.504713
HCT15	exp2	72h	Istaroxime	0.1	-1	2709290	5689.5	2703600	2.4904e+06	1
HCT15	exp2	72h	Istaroxime	0.01	-2	3051381	5689.5	3045692	2.4904e+06	1
HCT15	exp2	72h	Istaroxime	0.001	-3	2776798	5689.5	2771108	2.4904e+06	1
HCT15	exp2	72h	Istaroxime	0.0001	-4	3073595	5689.5	3067906	2.4904e+06	1
HCT15	exp2	72h	Istaroxime	1e-05	-5	3179179	5689.5	3173490	2.4904e+06	1
RKO	exp2	72h	Istaroxime	100	2	102463	6901.5	95562	3377691	0.0282921
RKO	exp2	72h	Istaroxime	10	1	78389	6901.5	71488	3377691	0.0211648
RKO	exp2	72h	Istaroxime	1	0	270517	6901.5	263616	3377691	0.0780462
RKO	exp2	72h	Istaroxime	0.1	-1	3269390	6901.5	3262488	3377691	0.965893
RKO	exp2	72h	Istaroxime	0.01	-2	3374496	6901.5	3367594	3377691	0.997011
RKO	exp2	72h	Istaroxime	0.001	-3	3467778	6901.5	3460876	3377691	1
RKO	exp2	72h	Istaroxime	0.0001	-4	3158242	6901.5	3151340	3377691	0.932986
RKO	exp2	72h	Istaroxime	1e-05	-5	3209170	6901.5	3202268	3377691	0.948064
RKO	exp2	72h	Istaroxime	100	2	118332	6901.5	111430	3377691	0.03299
RKO	exp2	72h	Istaroxime	10	1	84188	6901.5	77286	3377691	0.0228813
RKO	exp2	72h	Istaroxime	1	0	307254	6901.5	300352	3377691	0.0889223
RKO	exp2	72h	Istaroxime	0.1	-1	3113386	6901.5	3106484	3377691	0.919706
RKO	exp2	72h	Istaroxime	0.01	-2	3367759	6901.5	3360858	3377691	0.995016
RKO	exp2	72h	Istaroxime	0.001	-3	3776357	6901.5	3769456	3377691	1
RKO	exp2	72h	Istaroxime	0.0001	-4	3408374	6901.5	3401472	3377691	1
RKO	exp2	72h	Istaroxime	1e-05	-5	3672595	6901.5	3665694	3377691	1
RKO	exp2	72h	Istaroxime	100	2	95692	6901.5	88790	3377691	0.0262872
RKO	exp2	72h	Istaroxime	10	1	82964	6901.5	76062	3377691	0.0225189
RKO	exp2	72h	Istaroxime	1	0	871529	6901.5	864628	3377691	0.255982
RKO	exp2	72h	Istaroxime	0.1	-1	2852874	6901.5	2845972	3377691	0.842579
RKO	exp2	72h	Istaroxime	0.01	-2	2755232	6901.5	2748330	3377691	0.813671
RKO	exp2	72h	Istaroxime	0.001	-3	3018599	6901.5	3011698	3377691	0.891644
RKO	exp2	72h	Istaroxime	0.0001	-4	2744692	6901.5	2737790	3377691	0.810551
RKO	exp2	72h	Istaroxime	1e-05	-5	3378453	6901.5	3371552	3377691	0.998182
RKO	exp2	72h	Istaroxime	100	2	147322	6901.5	140420	3377691	0.0415728
RKO	exp2	72h	Istaroxime	10	1	100506	6901.5	93604	3377691	0.0277124
RKO	exp2	72h	Istaroxime	1	0	450325	6901.5	443424	3377691	0.13128
RKO	exp2	72h	Istaroxime	0.1	-1	3764964	6901.5	3758062	3377691	1
RKO	exp2	72h	Istaroxime	0.01	-2	3714292	6901.5	3707390	3377691	1
RKO	exp2	72h	Istaroxime	0.001	-3	4060068	6901.5	4053166	3377691	1
RKO	exp2	72h	Istaroxime	0.0001	-4	3673512	6901.5	3666610	3377691	1
RKO	exp2	72h	Istaroxime	1e-05	-5	3490773	6901.5	3483872	3377691	1
HCT15	exp3	72h	Istaroxime	100	2	638010	5137.12	632873	2.02184e+06	0.313018
HCT15	exp3	72h	Istaroxime	10	1	800011	5137.12	794874	2.02184e+06	0.393143
HCT15	exp3	72h	Istaroxime	1	0	1761294	5137.12	1756157	2.02184e+06	0.868592
HCT15	exp3	72h	Istaroxime	0.1	-1	1874699	5137.12	1869562	2.02184e+06	0.924682
HCT15	exp3	72h	Istaroxime	0.01	-2	2014086	5137.12	2008949	2.02184e+06	0.993623
HCT15	exp3	72h	Istaroxime	0.001	-3	2027029	5137.12	2021892	2.02184e+06	1
HCT15	exp3	72h	Istaroxime	0.0001	-4	2242746	5137.12	2237609	2.02184e+06	1
HCT15	exp3	72h	Istaroxime	1e-05	-5	2011865	5137.12	2006728	2.02184e+06	0.992524
HCT15	exp3	72h	Istaroxime	100	2	582532	5137.12	577395	2.02184e+06	0.285579
HCT15	exp3	72h	Istaroxime	10	1	677027	5137.12	671890	2.02184e+06	0.332316
HCT15	exp3	72h	Istaroxime	1	0	1555564	5137.12	1550427	2.02184e+06	0.766839
HCT15	exp3	72h	Istaroxime	0.1	-1	1873115	5137.12	1867978	2.02184e+06	0.923899
HCT15	exp3	72h	Istaroxime	0.01	-2	1784485	5137.12	1779348	2.02184e+06	0.880063
HCT15	exp3	72h	Istaroxime	0.001	-3	1803125	5137.12	1797988	2.02184e+06	0.889282
HCT15	exp3	72h	Istaroxime	0.0001	-4	2013629	5137.12	2008492	2.02184e+06	0.993397
HCT15	exp3	72h	Istaroxime	1e-05	-5	1763397	5137.12	1758260	2.02184e+06	0.869633
HCT15	exp3	72h	Istaroxime	100	2	510391	5137.12	505254	2.02184e+06	0.249898
HCT15	exp3	72h	Istaroxime	10	1	612782	5137.12	607645	2.02184e+06	0.30054
HCT15	exp3	72h	Istaroxime	1	0	1296002	5137.12	1290865	2.02184e+06	0.63846
HCT15	exp3	72h	Istaroxime	0.1	-1	1838002	5137.12	1832865	2.02184e+06	0.906532
HCT15	exp3	72h	Istaroxime	0.01	-2	2045493	5137.12	2040356	2.02184e+06	1
HCT15	exp3	72h	Istaroxime	0.001	-3	2033744	5137.12	2028607	2.02184e+06	1
HCT15	exp3	72h	Istaroxime	0.0001	-4	1899962	5137.12	1894825	2.02184e+06	0.937177
HCT15	exp3	72h	Istaroxime	1e-05	-5	1990659	5137.12	1985522	2.02184e+06	0.982036
HCT15	exp3	72h	Istaroxime	100	2	684889	5137.12	679752	2.02184e+06	0.336204
HCT15	exp3	72h	Istaroxime	10	1	647061	5137.12	641924	2.02184e+06	0.317495
HCT15	exp3	72h	Istaroxime	1	0	1542447	5137.12	1537310	2.02184e+06	0.760351
HCT15	exp3	72h	Istaroxime	0.1	-1	2043698	5137.12	2038561	2.02184e+06	1
HCT15	exp3	72h	Istaroxime	0.01	-2	1978594	5137.12	1973457	2.02184e+06	0.976069
HCT15	exp3	72h	Istaroxime	0.001	-3	2011375	5137.12	2006238	2.02184e+06	0.992282
HCT15	exp3	72h	Istaroxime	0.0001	-4	1905105	5137.12	1899968	2.02184e+06	0.939721
HCT15	exp3	72h	Istaroxime	1e-05	-5	2049332	5137.12	2044195	2.02184e+06	1
RKO	exp3	72h	Istaroxime	100	2	96165	6549.5	89616	2742503	0.0326767
RKO	exp3	72h	Istaroxime	10	1	114889	6549.5	108340	2742503	0.0395041
RKO	exp3	72h	Istaroxime	1	0	1567288	6549.5	1560738	2742503	0.569093
RKO	exp3	72h	Istaroxime	0.1	-1	2832504	6549.5	2825954	2742503	1
RKO	exp3	72h	Istaroxime	0.01	-2	3058169	6549.5	3051620	2742503	1
RKO	exp3	72h	Istaroxime	0.001	-3	3071955	6549.5	3065406	2742503	1
RKO	exp3	72h	Istaroxime	0.0001	-4	3031994	6549.5	3025444	2742503	1
RKO	exp3	72h	Istaroxime	1e-05	-5	3133127	6549.5	3126578	2742503	1
RKO	exp3	72h	Istaroxime	100	2	97059	6549.5	90510	2742503	0.0330027
RKO	exp3	72h	Istaroxime	10	1	116840	6549.5	110290	2742503	0.0402151
RKO	exp3	72h	Istaroxime	1	0	1699824	6549.5	1693274	2742503	0.617419
RKO	exp3	72h	Istaroxime	0.1	-1	2977174	6549.5	2970624	2742503	1
RKO	exp3	72h	Istaroxime	0.01	-2	2968215	6549.5	2961666	2742503	1
RKO	exp3	72h	Istaroxime	0.001	-3	2938669	6549.5	2932120	2742503	1
RKO	exp3	72h	Istaroxime	0.0001	-4	2909149	6549.5	2902600	2742503	1
RKO	exp3	72h	Istaroxime	1e-05	-5	3000841	6549.5	2994292	2742503	1
RKO	exp3	72h	Istaroxime	100	2	83558	6549.5	77008	2742503	0.0280795
RKO	exp3	72h	Istaroxime	10	1	115367	6549.5	108818	2742503	0.0396784
RKO	exp3	72h	Istaroxime	1	0	1684434	6549.5	1677884	2742503	0.611808
RKO	exp3	72h	Istaroxime	0.1	-1	2694586	6549.5	2688036	2742503	0.98014
RKO	exp3	72h	Istaroxime	0.01	-2	2866039	6549.5	2859490	2742503	1
RKO	exp3	72h	Istaroxime	0.001	-3	2653076	6549.5	2646526	2742503	0.965004
RKO	exp3	72h	Istaroxime	0.0001	-4	2828780	6549.5	2822230	2742503	1
RKO	exp3	72h	Istaroxime	1e-05	-5	2881746	6549.5	2875196	2742503	1
RKO	exp3	72h	Istaroxime	100	2	87509	6549.5	80960	2742503	0.0295205
RKO	exp3	72h	Istaroxime	10	1	107463	6549.5	100914	2742503	0.0367963
RKO	exp3	72h	Istaroxime	1	0	1670926	6549.5	1664376	2742503	0.606882
RKO	exp3	72h	Istaroxime	0.1	-1	2802748	6549.5	2796198	2742503	1
RKO	exp3	72h	Istaroxime	0.01	-2	2902722	6549.5	2896172	2742503	1
RKO	exp3	72h	Istaroxime	0.001	-3	2870257	6549.5	2863708	2742503	1
RKO	exp3	72h	Istaroxime	0.0001	-4	2876487	6549.5	2869938	2742503	1
RKO	exp3	72h	Istaroxime	1e-05	-5	2899597	6549.5	2893048	2742503	1
HCT15	exp4	72h	Istaroxime	100	2	538698	4610.62	534087	1.84172e+06	0.289994
HCT15	exp4	72h	Istaroxime	10	1	576569	4610.62	571958	1.84172e+06	0.310557
HCT15	exp4	72h	Istaroxime	1	0	1500321	4610.62	1495710	1.84172e+06	0.812129
HCT15	exp4	72h	Istaroxime	0.1	-1	1678399	4610.62	1673788	1.84172e+06	0.90882
HCT15	exp4	72h	Istaroxime	0.01	-2	1699701	4610.62	1695090	1.84172e+06	0.920386
HCT15	exp4	72h	Istaroxime	0.001	-3	1908827	4610.62	1904216	1.84172e+06	1
HCT15	exp4	72h	Istaroxime	0.0001	-4	1731088	4610.62	1726477	1.84172e+06	0.937429
HCT15	exp4	72h	Istaroxime	1e-05	-5	1735747	4610.62	1731136	1.84172e+06	0.939958
HCT15	exp4	72h	Istaroxime	100	2	424732	4610.62	420121	1.84172e+06	0.228114
HCT15	exp4	72h	Istaroxime	10	1	643779	4610.62	639168	1.84172e+06	0.34705
HCT15	exp4	72h	Istaroxime	1	0	1251734	4610.62	1247123	1.84172e+06	0.677153
HCT15	exp4	72h	Istaroxime	0.1	-1	1670583	4610.62	1665972	1.84172e+06	0.904576
HCT15	exp4	72h	Istaroxime	0.01	-2	1456996	4610.62	1452385	1.84172e+06	0.788604
HCT15	exp4	72h	Istaroxime	0.001	-3	1665772	4610.62	1661161	1.84172e+06	0.901964
HCT15	exp4	72h	Istaroxime	0.0001	-4	1753557	4610.62	1748946	1.84172e+06	0.949629
HCT15	exp4	72h	Istaroxime	1e-05	-5	1748717	4610.62	1744106	1.84172e+06	0.947001
HCT15	exp4	72h	Istaroxime	100	2	469653	4610.62	465042	1.84172e+06	0.252505
HCT15	exp4	72h	Istaroxime	10	1	530068	4610.62	525457	1.84172e+06	0.285308
HCT15	exp4	72h	Istaroxime	1	0	1062128	4610.62	1057517	1.84172e+06	0.574202
HCT15	exp4	72h	Istaroxime	0.1	-1	1545280	4610.62	1540669	1.84172e+06	0.83654
HCT15	exp4	72h	Istaroxime	0.01	-2	1558205	4610.62	1553594	1.84172e+06	0.843558
HCT15	exp4	72h	Istaroxime	0.001	-3	1463727	4610.62	1459116	1.84172e+06	0.792259
HCT15	exp4	72h	Istaroxime	0.0001	-4	1673959	4610.62	1669348	1.84172e+06	0.906409
HCT15	exp4	72h	Istaroxime	1e-05	-5	1646628	4610.62	1642017	1.84172e+06	0.891569
HCT15	exp4	72h	Istaroxime	100	2	532440	4610.62	527829	1.84172e+06	0.286596
HCT15	exp4	72h	Istaroxime	10	1	540653	4610.62	536042	1.84172e+06	0.291056
HCT15	exp4	72h	Istaroxime	1	0	1231310	4610.62	1226699	1.84172e+06	0.666063
HCT15	exp4	72h	Istaroxime	0.1	-1	1723287	4610.62	1718676	1.84172e+06	0.933193
HCT15	exp4	72h	Istaroxime	0.01	-2	1412160	4610.62	1407549	1.84172e+06	0.76426
HCT15	exp4	72h	Istaroxime	0.001	-3	1627564	4610.62	1622953	1.84172e+06	0.881218
HCT15	exp4	72h	Istaroxime	0.0001	-4	1621451	4610.62	1616840	1.84172e+06	0.877899
HCT15	exp4	72h	Istaroxime	1e-05	-5	1635780	4610.62	1631169	1.84172e+06	0.885679
RKO	exp4	72h	Istaroxime	100	2	98211	6410.25	91801	2.67462e+06	0.034323
RKO	exp4	72h	Istaroxime	10	1	107942	6410.25	101532	2.67462e+06	0.0379613
RKO	exp4	72h	Istaroxime	1	0	1506206	6410.25	1499796	2.67462e+06	0.560751
RKO	exp4	72h	Istaroxime	0.1	-1	2773907	6410.25	2767497	2.67462e+06	1
RKO	exp4	72h	Istaroxime	0.01	-2	3058986	6410.25	3052576	2.67462e+06	1
RKO	exp4	72h	Istaroxime	0.001	-3	3082286	6410.25	3075876	2.67462e+06	1
RKO	exp4	72h	Istaroxime	0.0001	-4	3011078	6410.25	3004668	2.67462e+06	1
RKO	exp4	72h	Istaroxime	1e-05	-5	3017787	6410.25	3011377	2.67462e+06	1
RKO	exp4	72h	Istaroxime	100	2	95938	6410.25	89528	2.67462e+06	0.0334732
RKO	exp4	72h	Istaroxime	10	1	121047	6410.25	114637	2.67462e+06	0.042861
RKO	exp4	72h	Istaroxime	1	0	1611262	6410.25	1604852	2.67462e+06	0.60003
RKO	exp4	72h	Istaroxime	0.1	-1	2730993	6410.25	2724583	2.67462e+06	1
RKO	exp4	72h	Istaroxime	0.01	-2	3054779	6410.25	3048369	2.67462e+06	1
RKO	exp4	72h	Istaroxime	0.001	-3	3049705	6410.25	3043295	2.67462e+06	1
RKO	exp4	72h	Istaroxime	0.0001	-4	3082851	6410.25	3076441	2.67462e+06	1
RKO	exp4	72h	Istaroxime	1e-05	-5	2911665	6410.25	2905255	2.67462e+06	1
RKO	exp4	72h	Istaroxime	100	2	82651	6410.25	76241	2.67462e+06	0.0285053
RKO	exp4	72h	Istaroxime	10	1	113712	6410.25	107302	2.67462e+06	0.0401186
RKO	exp4	72h	Istaroxime	1	0	1701378	6410.25	1694968	2.67462e+06	0.633723
RKO	exp4	72h	Istaroxime	0.1	-1	2657083	6410.25	2650673	2.67462e+06	0.991046
RKO	exp4	72h	Istaroxime	0.01	-2	3094146	6410.25	3087736	2.67462e+06	1
RKO	exp4	72h	Istaroxime	0.001	-3	3077408	6410.25	3070998	2.67462e+06	1
RKO	exp4	72h	Istaroxime	0.0001	-4	2991901	6410.25	2985491	2.67462e+06	1
RKO	exp4	72h	Istaroxime	1e-05	-5	2990904	6410.25	2984494	2.67462e+06	1
RKO	exp4	72h	Istaroxime	100	2	90604	6410.25	84194	2.67462e+06	0.0314788
RKO	exp4	72h	Istaroxime	10	1	114608	6410.25	108198	2.67462e+06	0.0404536
RKO	exp4	72h	Istaroxime	1	0	1544565	6410.25	1538155	2.67462e+06	0.575093
RKO	exp4	72h	Istaroxime	0.1	-1	2902722	6410.25	2896312	2.67462e+06	1
RKO	exp4	72h	Istaroxime	0.01	-2	2889546	6410.25	2883136	2.67462e+06	1
RKO	exp4	72h	Istaroxime	0.001	-3	3068243	6410.25	3061833	2.67462e+06	1
RKO	exp4	72h	Istaroxime	0.0001	-4	3036244	6410.25	3029834	2.67462e+06	1
RKO	exp4	72h	Istaroxime	1e-05	-5	3037835	6410.25	3031425	2.67462e+06	1
HCT15	exp5	72h	Istaroxime	100	2	798718	1811.5	796906	1.4238e+06	0.559702
HCT15	exp5	72h	Istaroxime	10	1	694922	1811.5	693110	1.4238e+06	0.486802
HCT15	exp5	72h	Istaroxime	1	0	1076234	1811.5	1074422	1.4238e+06	0.754614
HCT15	exp5	72h	Istaroxime	0.1	-1	1053235	1811.5	1051424	1.4238e+06	0.738461
HCT15	exp5	72h	Istaroxime	0.01	-2	1976502	1811.5	1974690	1.4238e+06	1
HCT15	exp5	72h	Istaroxime	0.001	-3	911191	1811.5	909380	1.4238e+06	0.638698
HCT15	exp5	72h	Istaroxime	0.0001	-4	1748824	1811.5	1747012	1.4238e+06	1
HCT15	exp5	72h	Istaroxime	1e-05	-5	1736733	1811.5	1734922	1.4238e+06	1
HCT15	exp5	72h	Istaroxime	100	2	793800	1811.5	791988	1.4238e+06	0.556248
HCT15	exp5	72h	Istaroxime	10	1	603401	1811.5	601590	1.4238e+06	0.422523
HCT15	exp5	72h	Istaroxime	1	0	1072343	1811.5	1070532	1.4238e+06	0.751882
HCT15	exp5	72h	Istaroxime	0.1	-1	1168149	1811.5	1166338	1.4238e+06	0.819171
HCT15	exp5	72h	Istaroxime	0.01	-2	2069321	1811.5	2067510	1.4238e+06	1
HCT15	exp5	72h	Istaroxime	0.001	-3	1843115	1811.5	1841304	1.4238e+06	1
HCT15	exp5	72h	Istaroxime	0.0001	-4	1016326	1811.5	1014514	1.4238e+06	0.712538
HCT15	exp5	72h	Istaroxime	1e-05	-5	1013102	1811.5	1011290	1.4238e+06	0.710274
HCT15	exp5	72h	Istaroxime	100	2	464229	1811.5	462418	1.4238e+06	0.324777
HCT15	exp5	72h	Istaroxime	10	1	288503	1811.5	286692	1.4238e+06	0.201356
HCT15	exp5	72h	Istaroxime	1	0	771314	1811.5	769502	1.4238e+06	0.540455
HCT15	exp5	72h	Istaroxime	0.1	-1	1655758	1811.5	1653946	1.4238e+06	1
HCT15	exp5	72h	Istaroxime	0.01	-2	1673837	1811.5	1672026	1.4238e+06	1
HCT15	exp5	72h	Istaroxime	0.001	-3	1439944	1811.5	1438132	1.4238e+06	1
HCT15	exp5	72h	Istaroxime	0.0001	-4	1108737	1811.5	1106926	1.4238e+06	0.777443
HCT15	exp5	72h	Istaroxime	1e-05	-5	1574788	1811.5	1572976	1.4238e+06	1
HCT15	exp5	72h	Istaroxime	100	2	182123	1811.5	180312	1.4238e+06	0.126641
HCT15	exp5	72h	Istaroxime	10	1	407972	1811.5	406160	1.4238e+06	0.285264
HCT15	exp5	72h	Istaroxime	1	0	835869	1811.5	834058	1.4238e+06	0.585796
HCT15	exp5	72h	Istaroxime	0.1	-1	801211	1811.5	799400	1.4238e+06	0.561454
HCT15	exp5	72h	Istaroxime	0.01	-2	1977739	1811.5	1975928	1.4238e+06	1
HCT15	exp5	72h	Istaroxime	0.001	-3	928846	1811.5	927034	1.4238e+06	0.651097
HCT15	exp5	72h	Istaroxime	0.0001	-4	1796222	1811.5	1794410	1.4238e+06	1
HCT15	exp5	72h	Istaroxime	1e-05	-5	1410189	1811.5	1408378	1.4238e+06	0.989166
RKO	exp5	72h	Istaroxime	100	2	133533	3576.88	129956	3.17893e+06	0.0408804
RKO	exp5	72h	Istaroxime	10	1	203521	3576.88	199944	3.17893e+06	0.0628966
RKO	exp5	72h	Istaroxime	1	0	429886	3576.88	426309	3.17893e+06	0.134104
RKO	exp5	72h	Istaroxime	0.1	-1	5499657	3576.88	5496080	3.17893e+06	1
RKO	exp5	72h	Istaroxime	0.01	-2	4477764	3576.88	4474187	3.17893e+06	1
RKO	exp5	72h	Istaroxime	0.001	-3	3575603	3576.88	3572026	3.17893e+06	1
RKO	exp5	72h	Istaroxime	0.0001	-4	3783654	3576.88	3780077	3.17893e+06	1
RKO	exp5	72h	Istaroxime	1e-05	-5	3072633	3576.88	3069056	3.17893e+06	0.965436
RKO	exp5	72h	Istaroxime	100	2	160697	3576.88	157120	3.17893e+06	0.0494254
RKO	exp5	72h	Istaroxime	10	1	98330	3576.88	94753	3.17893e+06	0.0298065
RKO	exp5	72h	Istaroxime	1	0	936806	3576.88	933229	3.17893e+06	0.293567
RKO	exp5	72h	Istaroxime	0.1	-1	5369318	3576.88	5365741	3.17893e+06	1
RKO	exp5	72h	Istaroxime	0.01	-2	3771580	3576.88	3768003	3.17893e+06	1
RKO	exp5	72h	Istaroxime	0.001	-3	3144665	3576.88	3141088	3.17893e+06	0.988095
RKO	exp5	72h	Istaroxime	0.0001	-4	3260607	3576.88	3257030	3.17893e+06	1
RKO	exp5	72h	Istaroxime	1e-05	-5	3384280	3576.88	3380703	3.17893e+06	1
RKO	exp5	72h	Istaroxime	100	2	142714	3576.88	139137	3.17893e+06	0.0437685
RKO	exp5	72h	Istaroxime	10	1	74616	3576.88	71039	3.17893e+06	0.0223468
RKO	exp5	72h	Istaroxime	1	0	926111	3576.88	922534	3.17893e+06	0.290202
RKO	exp5	72h	Istaroxime	0.1	-1	3635329	3576.88	3631752	3.17893e+06	1
RKO	exp5	72h	Istaroxime	0.01	-2	3731739	3576.88	3728162	3.17893e+06	1
RKO	exp5	72h	Istaroxime	0.001	-3	3166832	3576.88	3163255	3.17893e+06	0.995068
RKO	exp5	72h	Istaroxime	0.0001	-4	3739524	3576.88	3735947	3.17893e+06	1
RKO	exp5	72h	Istaroxime	1e-05	-5	2520553	3576.88	2516976	3.17893e+06	0.791767
RKO	exp5	72h	Istaroxime	100	2	143674	3576.88	140097	3.17893e+06	0.0440704
RKO	exp5	72h	Istaroxime	10	1	98559	3576.88	94982	3.17893e+06	0.0298786
RKO	exp5	72h	Istaroxime	1	0	671770	3576.88	668193	3.17893e+06	0.210194
RKO	exp5	72h	Istaroxime	0.1	-1	3641072	3576.88	3637495	3.17893e+06	1
RKO	exp5	72h	Istaroxime	0.01	-2	2894656	3576.88	2891079	3.17893e+06	0.909449
RKO	exp5	72h	Istaroxime	0.001	-3	3143513	3576.88	3139936	3.17893e+06	0.987733
RKO	exp5	72h	Istaroxime	0.0001	-4	2822308	3576.88	2818731	3.17893e+06	0.886691
RKO	exp5	72h	Istaroxime	1e-05	-5	2876525	3576.88	2872948	3.17893e+06	0.903746

### Sheet: GRmetrics outputs statistics
Cell_line	ExperimentID	Timepoint	Drug	fit_rel_cell	concentration_points	IC50	log10IC50	Emax	AUC	log10IC50_pval	AUC_pval	Emax_pval
HCT15	exp1	72h	Istaroxime	sigmoid	8	0.393972	-0.404535	0.285235	0.676294	0.058	0.046	2.07-e05
HCT15	exp2	72h	Istaroxime	sigmoid	8	0.508914	-0.293356	0.31856	0.749064
HCT15	exp3	72h	Istaroxime	sigmoid	8	3.25204	0.512156	0.296175	0.794604
HCT15	exp4	72h	Istaroxime	sigmoid	8	3.87228	0.587966	0.264302	0.731106
HCT15	exp5	72h	Istaroxime	sigmoid	8	6.04679	0.781525	0.348986	0.73432
RKO	exp1	72h	Istaroxime	sigmoid	8	0.587399	-0.231067	0.0256149	0.672743
RKO	exp2	72h	Istaroxime	sigmoid	8	0.371076	-0.430537	0.0235694	0.637688
RKO	exp3	72h	Istaroxime	sigmoid	8	1.21235	0.0836296	0.0308198	0.734578
RKO	exp4	72h	Istaroxime	sigmoid	8	1.18384	0.0732924	0.0319451	0.735212
RKO	exp5	72h	Istaroxime	sigmoid	8	0.77044	-0.113261	0.0362321	0.669985
